# A natural soil-derived microbiota reshapes nitrogen form and plant mineral nutrition

**DOI:** 10.64898/2026.05.07.723502

**Authors:** Laura Dethier, Jiaen Xie, Xiaoran Yang, Yang Bai, Deyang Xu

## Abstract

Nitrogen form in soil has a major influence on plant growth and mineral nutrition, yet whether and how nitrogen form is controlled by microbiota in natural soils remains poorly understood. Here we show that, in a high-organic-matter soil from Danish nature, the native soil microbiota determines nitrogen form and thereby controls plant mineral nutrition. Eliminating the microbiota by sterilization disrupted nitrification, causing ammonium accumulation and loss of nitrate, which resulted in impaired growth and a pronounced reduction in shoot Mg and Ca associated with chlorosis. Reintroduction of a simplified soil-derived microbiota restored nitrification and re-established a balanced NO□□/NH□□ regime, which rescued Mg and Ca accumulation, alleviated chlorosis, and promoted plant growth. Metagenomic analyses of bulk soil, rhizosphere, and root-associated communities revealed enrichment of nitrogen-cycling functions, including nitrification-related genes, supporting the capacity of the restored microbiota to modulate nitrogen form in soil and the rhizosphere. Moreover, this microbiota alleviated mineral deficiency symptoms in an organic agricultural soil. Together, our findings reveal a natural microbiota-dependent mechanism by which soil microbes determine nitrogen form and thereby regulate plant mineral nutrition, particularly Mg and Ca homeostasis.
