## Supplementary material for "A natural soil-derived microbiota reshapes nitrogen form and plant mineral nutrition": Table S1.xlsx

### Sheet: Table S1
Table S1. Soil nutrient concentrations in non-sterilized (NS), sterilized (S), and D2-inoculated soils.
Soil nitrate-N (NO3--N), ammonium-N (NH4+-N), Olsen phosphorous (P), and exchangeable cation concentrations are expressed as mean ± SD (mg kg⁻¹ soil).
n = 6 per treatment pooled from two independent experiments.
Different letters indicate statistically significant differences within each sampling time point (P < 0.05; Kruskal-Wallis test followed by Dunn’s post hoc test with Benjamin-Hochberg correction).
Treatment	Week	Extractable nutrients (mg kg-1 soil)			Exchangeable cations (mg kg-1 soil)
		NO3--N	NH4+-N	P	Mg	Ca	K
S	0	1.8±2.1a	59.3±25.4a	19.5±2.8a	95.1±49a	1438.8±1130.4a	84.1±62.1a
NS	0	33.2±9.8b	0±0.1b	15.4±0.3b	82.1±15.6a	1171.4±345.2a	35.3±4.2a
D2	0	1.4±1.1a	41±8.8a	20.1±1.6a	94.7±9.2a	1576.3±264.7a	65.6±8.4a
S	5	4.4±4.5A	63.5±15A	18.7±1.6A	96±28.3A	1598.7±565.9A	54.8±18.8A
NS	5	11.4±7.8A	0±0B	15.4±0.5B	66±9.7B	867.5±201.3B	30.8±5.5B
D2	5	59±28.1B	25.3±39.9AB	17.8±1.4A	100.2±18.8A	1522±467.4A	60±10.8A
