## Supplementary material for "A natural soil-derived microbiota reshapes nitrogen form and plant mineral nutrition": Table S2.xlsx

### Sheet: Table S2
Table S2. Metadata for soil, rhizosphere, and root samples used for 16S rRNA gene amplicon sequencing and metagenomics.
SampleID	Treatment	Batch	Compartment	Pot	LinkerPrimerSequence	ReversePrimer	Number of reads (16S rRNA gene amplicon sequencing)
K26	NS	1	Bulk soil	1	AACMGGATTAGATACCCKG	ACGTCATCCCCACCTTCC	22421
K27	NS	1	Bulk soil	2	AACMGGATTAGATACCCKG	ACGTCATCCCCACCTTCC	20916
K28	NS	1	Bulk soil	3	AACMGGATTAGATACCCKG	ACGTCATCCCCACCTTCC	23291
K29	S	1	Bulk soil	1	AACMGGATTAGATACCCKG	ACGTCATCCCCACCTTCC	24800
K30	S	1	Bulk soil	2	AACMGGATTAGATACCCKG	ACGTCATCCCCACCTTCC	23621
K31	S	1	Bulk soil	3	AACMGGATTAGATACCCKG	ACGTCATCCCCACCTTCC	30439
K32	D2	1	Bulk soil	1	AACMGGATTAGATACCCKG	ACGTCATCCCCACCTTCC	39403
K33	D2	1	Bulk soil	2	AACMGGATTAGATACCCKG	ACGTCATCCCCACCTTCC	31413
K34	D2	1	Bulk soil	3	AACMGGATTAGATACCCKG	ACGTCATCCCCACCTTCC	33386
K35	NS	1	Rhizosphere	1	AACMGGATTAGATACCCKG	ACGTCATCCCCACCTTCC	20366
K36	NS	1	Rhizosphere	2	AACMGGATTAGATACCCKG	ACGTCATCCCCACCTTCC	18338
K37	NS	1	Rhizosphere	3	AACMGGATTAGATACCCKG	ACGTCATCCCCACCTTCC	28408
K38	NS	1	Rhizosphere	4	AACMGGATTAGATACCCKG	ACGTCATCCCCACCTTCC	21190
K39	NS	1	Rhizosphere	5	AACMGGATTAGATACCCKG	ACGTCATCCCCACCTTCC	17824
K40	NS	1	Rhizosphere	6	AACMGGATTAGATACCCKG	ACGTCATCCCCACCTTCC	19343
K41	NS	1	Rhizosphere	7	AACMGGATTAGATACCCKG	ACGTCATCCCCACCTTCC	19342
K42	NS	1	Rhizosphere	8	AACMGGATTAGATACCCKG	ACGTCATCCCCACCTTCC	18742
K43	NS	1	Rhizosphere	9	AACMGGATTAGATACCCKG	ACGTCATCCCCACCTTCC	17698
K44	S	1	Rhizosphere	1	AACMGGATTAGATACCCKG	ACGTCATCCCCACCTTCC	38325
K45	S	1	Rhizosphere	2	AACMGGATTAGATACCCKG	ACGTCATCCCCACCTTCC	39759
K46	S	1	Rhizosphere	3	AACMGGATTAGATACCCKG	ACGTCATCCCCACCTTCC	27438
K47	S	1	Rhizosphere	4	AACMGGATTAGATACCCKG	ACGTCATCCCCACCTTCC	32340
K48	S	1	Rhizosphere	5	AACMGGATTAGATACCCKG	ACGTCATCCCCACCTTCC	38498
K49	S	1	Rhizosphere	6	AACMGGATTAGATACCCKG	ACGTCATCCCCACCTTCC	23855
K50	S	1	Rhizosphere	7	AACMGGATTAGATACCCKG	ACGTCATCCCCACCTTCC	20990
K51	S	1	Rhizosphere	8	AACMGGATTAGATACCCKG	ACGTCATCCCCACCTTCC	24743
K52	S	1	Rhizosphere	9	AACMGGATTAGATACCCKG	ACGTCATCCCCACCTTCC	76071
K53	D2	1	Rhizosphere	1	AACMGGATTAGATACCCKG	ACGTCATCCCCACCTTCC	42272
K54	D2	1	Rhizosphere	2	AACMGGATTAGATACCCKG	ACGTCATCCCCACCTTCC	28325
K55	D2	1	Rhizosphere	3	AACMGGATTAGATACCCKG	ACGTCATCCCCACCTTCC	24698
K56	D2	1	Rhizosphere	4	AACMGGATTAGATACCCKG	ACGTCATCCCCACCTTCC	20085
K57	D2	1	Rhizosphere	5	AACMGGATTAGATACCCKG	ACGTCATCCCCACCTTCC	25991
K58	D2	1	Rhizosphere	6	AACMGGATTAGATACCCKG	ACGTCATCCCCACCTTCC	23373
K59	D2	1	Rhizosphere	7	AACMGGATTAGATACCCKG	ACGTCATCCCCACCTTCC	29213
K60	D2	1	Rhizosphere	8	AACMGGATTAGATACCCKG	ACGTCATCCCCACCTTCC	35440
K61	D2	1	Rhizosphere	9	AACMGGATTAGATACCCKG	ACGTCATCCCCACCTTCC	37962
K62	NS	1	Root	1	AACMGGATTAGATACCCKG	ACGTCATCCCCACCTTCC	58459
K63	NS	1	Root	2	AACMGGATTAGATACCCKG	ACGTCATCCCCACCTTCC	45658
K64	NS	1	Root	3	AACMGGATTAGATACCCKG	ACGTCATCCCCACCTTCC	47855
K65	NS	1	Root	4	AACMGGATTAGATACCCKG	ACGTCATCCCCACCTTCC	74367
K66	NS	1	Root	5	AACMGGATTAGATACCCKG	ACGTCATCCCCACCTTCC	35313
K67	NS	1	Root	6	AACMGGATTAGATACCCKG	ACGTCATCCCCACCTTCC	33463
K68	NS	1	Root	7	AACMGGATTAGATACCCKG	ACGTCATCCCCACCTTCC	31871
K69	NS	1	Root	8	AACMGGATTAGATACCCKG	ACGTCATCCCCACCTTCC	29673
K70	NS	1	Root	9	AACMGGATTAGATACCCKG	ACGTCATCCCCACCTTCC	32761
K71	S	1	Root	1	AACMGGATTAGATACCCKG	ACGTCATCCCCACCTTCC	39758
K72	S	1	Root	2	AACMGGATTAGATACCCKG	ACGTCATCCCCACCTTCC	32211
K73	S	1	Root	3	AACMGGATTAGATACCCKG	ACGTCATCCCCACCTTCC	33418
K74	S	1	Root	4	AACMGGATTAGATACCCKG	ACGTCATCCCCACCTTCC	30316
K75	S	1	Root	5	AACMGGATTAGATACCCKG	ACGTCATCCCCACCTTCC	34413
K76	S	1	Root	6	AACMGGATTAGATACCCKG	ACGTCATCCCCACCTTCC	32756
K77	S	1	Root	7	AACMGGATTAGATACCCKG	ACGTCATCCCCACCTTCC	33686
K78	S	1	Root	8	AACMGGATTAGATACCCKG	ACGTCATCCCCACCTTCC	32259
K79	S	1	Root	9	AACMGGATTAGATACCCKG	ACGTCATCCCCACCTTCC	38058
K80	D2	1	Root	1	AACMGGATTAGATACCCKG	ACGTCATCCCCACCTTCC	23459
K81	D2	1	Root	2	AACMGGATTAGATACCCKG	ACGTCATCCCCACCTTCC	27295
K82	D2	1	Root	3	AACMGGATTAGATACCCKG	ACGTCATCCCCACCTTCC	32517
K83	D2	1	Root	4	AACMGGATTAGATACCCKG	ACGTCATCCCCACCTTCC	29852
K84	D2	1	Root	5	AACMGGATTAGATACCCKG	ACGTCATCCCCACCTTCC	29402
K85	D2	1	Root	6	AACMGGATTAGATACCCKG	ACGTCATCCCCACCTTCC	30151
K86	D2	1	Root	7	AACMGGATTAGATACCCKG	ACGTCATCCCCACCTTCC	32761
K87	D2	1	Root	8	AACMGGATTAGATACCCKG	ACGTCATCCCCACCTTCC	31167
K88	D2	1	Root	9	AACMGGATTAGATACCCKG	ACGTCATCCCCACCTTCC	32004
K89	NS	2	Bulk soil	1	AACMGGATTAGATACCCKG	ACGTCATCCCCACCTTCC	33366
K90	NS	2	Bulk soil	2	AACMGGATTAGATACCCKG	ACGTCATCCCCACCTTCC	33945
K91	NS	2	Bulk soil	3	AACMGGATTAGATACCCKG	ACGTCATCCCCACCTTCC	31674
K92	S	2	Bulk soil	4	AACMGGATTAGATACCCKG	ACGTCATCCCCACCTTCC	32537
K93	S	2	Bulk soil	5	AACMGGATTAGATACCCKG	ACGTCATCCCCACCTTCC	28207
K94	S	2	Bulk soil	6	AACMGGATTAGATACCCKG	ACGTCATCCCCACCTTCC	30565
K95	D2	2	Bulk soil	7	AACMGGATTAGATACCCKG	ACGTCATCCCCACCTTCC	29990
K96	D2	2	Bulk soil	8	AACMGGATTAGATACCCKG	ACGTCATCCCCACCTTCC	31998
K97	D2	2	Bulk soil	9	AACMGGATTAGATACCCKG	ACGTCATCCCCACCTTCC	29159
K98	NS	2	Rhizosphere	1	AACMGGATTAGATACCCKG	ACGTCATCCCCACCTTCC	29185
K99	NS	2	Rhizosphere	2	AACMGGATTAGATACCCKG	ACGTCATCCCCACCTTCC	26898
K100	NS	2	Rhizosphere	3	AACMGGATTAGATACCCKG	ACGTCATCCCCACCTTCC	na
K101	NS	2	Rhizosphere	4	AACMGGATTAGATACCCKG	ACGTCATCCCCACCTTCC	30894
K102	NS	2	Rhizosphere	5	AACMGGATTAGATACCCKG	ACGTCATCCCCACCTTCC	33650
K103	NS	2	Rhizosphere	6	AACMGGATTAGATACCCKG	ACGTCATCCCCACCTTCC	33902
K104	NS	2	Rhizosphere	7	AACMGGATTAGATACCCKG	ACGTCATCCCCACCTTCC	32025
K105	NS	2	Rhizosphere	8	AACMGGATTAGATACCCKG	ACGTCATCCCCACCTTCC	37196
K106	NS	2	Rhizosphere	9	AACMGGATTAGATACCCKG	ACGTCATCCCCACCTTCC	33311
K107	S	2	Rhizosphere	1	AACMGGATTAGATACCCKG	ACGTCATCCCCACCTTCC	36023
K108	S	2	Rhizosphere	2	AACMGGATTAGATACCCKG	ACGTCATCCCCACCTTCC	35090
K109	S	2	Rhizosphere	3	AACMGGATTAGATACCCKG	ACGTCATCCCCACCTTCC	33701
K110	S	2	Rhizosphere	4	AACMGGATTAGATACCCKG	ACGTCATCCCCACCTTCC	31745
K111	S	2	Rhizosphere	5	AACMGGATTAGATACCCKG	ACGTCATCCCCACCTTCC	34333
K112	S	2	Rhizosphere	6	AACMGGATTAGATACCCKG	ACGTCATCCCCACCTTCC	33294
K113	S	2	Rhizosphere	7	AACMGGATTAGATACCCKG	ACGTCATCCCCACCTTCC	32026
K114	S	2	Rhizosphere	8	AACMGGATTAGATACCCKG	ACGTCATCCCCACCTTCC	37105
K115	S	2	Rhizosphere	9	AACMGGATTAGATACCCKG	ACGTCATCCCCACCTTCC	41201
K116	D2	2	Rhizosphere	1	AACMGGATTAGATACCCKG	ACGTCATCCCCACCTTCC	36264
K117	D2	2	Rhizosphere	2	AACMGGATTAGATACCCKG	ACGTCATCCCCACCTTCC	36773
K118	D2	2	Rhizosphere	3	AACMGGATTAGATACCCKG	ACGTCATCCCCACCTTCC	36653
K119	D2	2	Rhizosphere	4	AACMGGATTAGATACCCKG	ACGTCATCCCCACCTTCC	37639
K120	D2	2	Rhizosphere	5	AACMGGATTAGATACCCKG	ACGTCATCCCCACCTTCC	38240
K121	D2	2	Rhizosphere	6	AACMGGATTAGATACCCKG	ACGTCATCCCCACCTTCC	38355
K122	D2	2	Rhizosphere	7	AACMGGATTAGATACCCKG	ACGTCATCCCCACCTTCC	35948
K123	D2	2	Rhizosphere	8	AACMGGATTAGATACCCKG	ACGTCATCCCCACCTTCC	41317
K124	D2	2	Rhizosphere	9	AACMGGATTAGATACCCKG	ACGTCATCCCCACCTTCC	37352
K125	NS	2	Root	1	AACMGGATTAGATACCCKG	ACGTCATCCCCACCTTCC	29478
K126	NS	2	Root	2	AACMGGATTAGATACCCKG	ACGTCATCCCCACCTTCC	42069
K127	NS	2	Root	3	AACMGGATTAGATACCCKG	ACGTCATCCCCACCTTCC	45675
K128	NS	2	Root	4	AACMGGATTAGATACCCKG	ACGTCATCCCCACCTTCC	45835
K129	NS	2	Root	5	AACMGGATTAGATACCCKG	ACGTCATCCCCACCTTCC	45631
K130	NS	2	Root	6	AACMGGATTAGATACCCKG	ACGTCATCCCCACCTTCC	48693
K131	NS	2	Root	7	AACMGGATTAGATACCCKG	ACGTCATCCCCACCTTCC	44307
K132	NS	2	Root	8	AACMGGATTAGATACCCKG	ACGTCATCCCCACCTTCC	37616
K133	NS	2	Root	9	AACMGGATTAGATACCCKG	ACGTCATCCCCACCTTCC	40382
K134	S	2	Root	1	AACMGGATTAGATACCCKG	ACGTCATCCCCACCTTCC	42829
K135	S	2	Root	2	AACMGGATTAGATACCCKG	ACGTCATCCCCACCTTCC	42818
K136	S	2	Root	3	AACMGGATTAGATACCCKG	ACGTCATCCCCACCTTCC	42838
K137	S	2	Root	4	AACMGGATTAGATACCCKG	ACGTCATCCCCACCTTCC	42708
K138	S	2	Root	5	AACMGGATTAGATACCCKG	ACGTCATCCCCACCTTCC	43077
K139	S	2	Root	6	AACMGGATTAGATACCCKG	ACGTCATCCCCACCTTCC	43545
K140	S	2	Root	7	AACMGGATTAGATACCCKG	ACGTCATCCCCACCTTCC	43815
K141	S	2	Root	8	AACMGGATTAGATACCCKG	ACGTCATCCCCACCTTCC	48610
K142	S	2	Root	9	AACMGGATTAGATACCCKG	ACGTCATCCCCACCTTCC	43584
K143	D2	2	Root	1	AACMGGATTAGATACCCKG	ACGTCATCCCCACCTTCC	45299
K144	D2	2	Root	2	AACMGGATTAGATACCCKG	ACGTCATCCCCACCTTCC	44298
K145	D2	2	Root	3	AACMGGATTAGATACCCKG	ACGTCATCCCCACCTTCC	51573
K146	D2	2	Root	4	AACMGGATTAGATACCCKG	ACGTCATCCCCACCTTCC	37005
K147	D2	2	Root	5	AACMGGATTAGATACCCKG	ACGTCATCCCCACCTTCC	40780
K148	D2	2	Root	6	AACMGGATTAGATACCCKG	ACGTCATCCCCACCTTCC	39512
K149	D2	2	Root	7	AACMGGATTAGATACCCKG	ACGTCATCCCCACCTTCC	35770
K150	D2	2	Root	8	AACMGGATTAGATACCCKG	ACGTCATCCCCACCTTCC	39144
K151	D2	2	Root	9	AACMGGATTAGATACCCKG	ACGTCATCCCCACCTTCC	43414
