## Supplementary material for "A natural soil-derived microbiota reshapes nitrogen form and plant mineral nutrition": Table S3.xlsx

### Sheet: Table S3A
Table S3. PERMANOVA results based on Bray-Curtis dissimilarity matrices.
Table S3A: PERMANOVA results for batch effects.
adonis2(formula = bray_dist ~ Experiment, data = plot_df, permutations = 999)
	Df	SumOfSqs	R2	F	Pr(>F)
Experiment	1	3.20192	0.0861152	11.5903	0.001
Residual	123	33.9799	0.913885	NA	NA
Total	124	37.1818	1	NA	NA

### Sheet: Table S3B
Table S3. PERMANOVA results based on Bray-Curtis dissimilarity matrices.
Table S3B: PERMANOVA results for treatment effects accounting for batch.
adonis2(formula = bray_dist ~ Treatment + Experiment, data = plot_df, permutations = 999, by = "margin")
	Df	SumOfSqs	R2	F	Pr(>F)
Treatment	2	14.6684	0.394504	45.9538	0.001
Experiment	1	3.18928	0.0857753	19.9831	0.001
Residual	121	19.3115	0.519381	NA	NA
Total	124	37.1818	1	NA	NA

### Sheet: Table S3C
Table S3. PERMANOVA results based on Bray-Curtis dissimilarity matrices.
Table S3C: Pairwise PERMANOVA of treatment effects.
pairwise.adonis(formula = bray_dist ~ Treatment, data = plot_df, permutations = 999)
	Df	SumsOfSqs	R2	F	Pr(>F)
NS vs S	1	9.25996	0.39701	53.3307	0.001
NS vs D2	1	8.65748	0.38329	50.3422	0.001
S vs D2	1	4.14263	0.195867	19.9732	0.001
Within-experiment pairwise analysis (experiment 1)
	Df	SumsOfSqs	R2	F	Pr(>F)
NS vs S	1	5.88413	0.551109	49.1086	0.001
NS vs D2	1	4.9777	0.494233	39.0877	0.001
S vs D2	1	3.045	0.375174	24.0178	0.001
Within-experiment pairwise analysis (experiment 2)
	Df	SumsOfSqs	R2	F	Pr(>F)
NS vs S	1	5.32364	0.500632	39.0987	0.001
NS vs D2	1	5.22189	0.489066	37.3308	0.001
S vs D2	1	2.93541	0.337209	20.3508	0.001

### Sheet: Table S3D
Table S3. PERMANOVA results based on Bray-Curtis dissimilarity matrices.
Table S3D: Pairwise PERMANOVA of compartment effects.
pairwise.adonis(formula = bray_dist ~ Compartment, data = plot_df, permutations = 999)
	Df	SumsOfSqs	R2	F	Pr(>F)
Rhizosphere vs Root	1	2.40784	0.0768632	8.74262	0.0015
Rhizosphere vs Bulk soil	1	0.3288	0.0162103	1.13694	0.291
Root vs Bulk soil	1	1.52749	0.0735687	5.55876	0.0015

### Sheet: Table S3E
Table S3. PERMANOVA results based on Bray-Curtis dissimilarity matrices.
Table S3E: PERMANOVA results per compartment.
adonis2(sub_dist ~ Treatment + Experiment, data = sub_df, permutations = 999, by = "margin")
Bulk soil
	Df	SumOfSqs	R2	F	Pr(>F)
Treatment	2	2.59773	0.50582	8.87473	0.001
Experiment	1	0.488978	0.0952117	3.34102	0.022
Residual	14	2.04898	0.398969	NA	NA
Total	17	5.13569	1	NA	NA
Rhizosphere
	Df	SumOfSqs	R2	F	Pr(>F)
Treatment	2	7.99857	0.539754	38.137	0.001
Experiment	1	1.66263	0.112196	15.8548	0.001
Residual	49	5.13844	0.346749	NA	NA
Total	52	14.8189	1	NA	NA
Root
	Df	SumOfSqs	R2	F	Pr(>F)
Treatment	2	6.47605	0.45931	28.5659	0.001
Experiment	1	1.95585	0.138717	17.2545	0.001
Residual	50	5.66763	0.401973	NA	NA
Total	53	14.0995	1	NA	NA
