## Supplementary material for "A natural soil-derived microbiota reshapes nitrogen form and plant mineral nutrition": Table S4.xlsx

### Sheet: Table S4
Table S4. Taxonomic profile at the phylum level in soil, rhizosphere, and root compartments based on 16S rRNA gene amplicon sequencing.
Treatment	Experiment	Compartment	Pseudomonadota	Actinomycetota	Bacillota	Bacteroidota	Unassigned	Acidobacteriota	Verrucomicrobiota	Nitrospirota	Chlamydiota	Low abundance
NS	1	Bulk soil	45.6667	30.3667	6.92333	0.464667	8.32	6.61333	0.632	0.610333	0.18	0.22937
		Rhizosphere	45.2333	29.0333	6.78667	0.771667	9.38444	7.01222	0.752222	0.566444	0.163167	0.282669
		Root	67.2111	17.8556	3	1.22333	4.84778	4.76444	0.473667	0.226667	0.104544	0.305189
	2	Bulk soil	43.2333	31.4667	6.89	0.862	9.67333	6.4	0.588667	0.527333	0.197333	0.182963
		Rhizosphere	44.5625	30.1375	7.72	0.74425	9.08375	6.20375	0.556875	0.5145	0.215125	0.25224
		Root	71.1333	12.4444	3.54667	3.22556	4.43	4.15889	0.380222	0.181778	0.0833556	0.426307
S	1	Bulk soil	60.9	14.6667	12.6267	10.3833	1.15567	0.0975	0.0388333	0.0413667	0.00463	0.0689433
		Rhizosphere	62.5222	14.2333	13.4633	7.55778	1.681	0.137144	0.219167	0.0219867	0.0449744	0.107902
		Root	72.6333	9.94889	7.14111	9.06889	0.902	0.0818444	0.1017	0.0121144	0.0152222	0.0922767
	2	Bulk soil	48.9	31.0667	10.1633	3.283	3.40033	2.507	0.200083	0.195333	0.09377	0.105643
		Rhizosphere	60.3222	19.3667	14.0089	5.22333	0.632	0.202778	0.00705778	0.00464	0.0312889	0.199181
		Root	66.7778	9.39111	7.47111	14.8489	0.734333	0.212489	0.05316	0.00153889	0.0209011	0.475059
D2	1	Bulk soil	40.0333	47.9	7.40333	1.84333	1.088	1.40333	0.1157	0.0232	0.0109933	0.193977
		Rhizosphere	47.6222	15.6889	28.0556	3.39333	3.09889	1.48444	0.455	0.0443667	0.0408989	0.130258
		Root	68.6333	14.4389	11.1544	3.60222	1.17222	0.611667	0.226	0.00886889	0.0128644	0.157157
	2	Bulk soil	34.2667	20.0667	38.3	5.81	0.793333	0.572667	0.0772667	0.00769333	0.0254333	0.0157033
		Rhizosphere	32.3111	8.34111	49.9889	8.23111	0.715333	0.269444	0.0812333	0.00325556	0.0234222	0.0406478
		Root	64.8	6.89	12.2733	14.4978	0.730889	0.282556	0.380111	0.00510556	0.01894	0.114619
