## Supplementary material for "A natural soil-derived microbiota reshapes nitrogen form and plant mineral nutrition": Table S5.xlsx

### Sheet: Table S5
Table S5. Genes involved in inorganic nitrogen cycling and the degradation and mineralization of organic nitrogen.
Pathway	KO	Gene name	Encoded protein	Reference
Nitrification	K10944	pmoA	methane monooxygenase subunit A [EC:1.14.18.3]	Li et al., 2024
Nitrification	K10945	pmoB-amoB	methane/ammonia monooxygenase subunit B	Li et al., 2024
Nitrification	K10946	pmoC-amoC	methane/ammonia monooxygenase subunit C	Li et al., 2024
Nitrification	K10535	hao	hydroxylamine dehydrogenase [EC:1.7.2.6]	Li et al., 2024
Dissimilatory nitrate reduction	K00370	narG, narZ, nxrA	nitrate reductase / nitrite oxidoreductase, alpha subunit [EC:1.7.5.1 1.7.99.-]	Li et al., 2024
Dissimilatory nitrate reduction	K00371	narH, narY, nxrB	nitrate reductase / nitrite oxidoreductase, beta subunit [EC:1.7.5.1 1.7.99.-]	Li et al., 2024
Denitrification	K00368	nirK	nitrite reductase (NO-forming) [EC:1.7.2.1]	Li et al., 2024
Denitrification	K15864	nirS	nitrite reductase (NO-forming) / hydroxylamine reductase [EC:1.7.2.1 1.7.99.1]	Li et al., 2024
Denitrification	K04561	norB	nitric oxide reductase subunit B [EC:1.7.2.5]	Li et al., 2024
Denitrification	K02305	norC	nitric oxide reductase subunit C	Li et al., 2024
Denitrification	K00376	nosZ	nitrous-oxide reductase [EC:1.7.2.4]	Li et al., 2024
Dissimilatory nitrate reduction	K00374	narI, narV	nitrate reductase gamma subunit [EC:1.7.5.1 1.7.99.-]	Li et al., 2024
Dissimilatory nitrate reduction	K00373	narJ, narW	nitrate reductase molybdenum cofactor assembly chaperone NarJ/NarW	Li et al., 2024
Dissimilatory nitrate reduction	K02567	napA	nitrate reductase (cytochrome) [EC:1.9.6.1]	Li et al., 2024
Dissimilatory nitrate reduction	K02568	napB	nitrate reductase (cytochrome), electron transfer subunit	Li et al., 2024
Dissimilatory nitrate reduction	K15876	nrfH	cytochrome c nitrite reductase small subunit	Li et al., 2024
Dissimilatory nitrate reduction	K00363	nirD	nitrite reductase (NADH) small subunit [EC:1.7.1.15]	Li et al., 2024
Dissimilatory nitrate reduction	K00362	nirB	nitrite reductase (NADH) large subunit [EC:1.7.1.15]	Li et al., 2024
Dissimilatory nitrate reduction	K03385	nrfA	nitrite reductase (cytochrome c-552) [EC:1.7.2.2]	Tu et al., 2019
Dissimilatory nitrate reduction	K02569	napC	NapC/NirT family cytochrome c	Tu et al., 2019
Dissimilatory nitrate reduction	K04013	nrfB	cytochrome c-type protein NrfB	Tu et al., 2019
Dissimilatory nitrate reduction	K04014	nrfC	protein NrfC	Tu et al., 2019
Dissimilatory nitrate reduction	K04015	nrfD	protein NrfD	Tu et al., 2019
Dissimilatory nitrate reduction	K15878	K15878, narB	rieske iron-sulfur protein	Nelson et al., 2015
Assimilatory nitrate reduction	K10534	NR	nitrate reductase (NAD(P)H) [EC:1.7.1.1 1.7.1.2 1.7.1.3]	Nelson et al., 2015
Assimilatory nitrate reduction	K00372	nasC, nasA	assimilatory nitrate reductase catalytic subunit [EC:1.7.99.-]	Li et al. 2024
Assimilatory nitrate reduction	K00367	narB	ferredoxin-nitrate reductase [EC:1.7.7.2]	Li et al. 2024
Assimilatory nitrate reduction	K00366	nirA	ferredoxin-nitrite reductase [EC:1.7.7.1]	Li et al. 2024
Assimilatory nitrate reduction	K00360	nasB	assimilatory nitrate reductase electron transfer subunit [EC:1.7.99.-]	Tu et al., 2019
Assimilatory nitrate reduction	K15879	narC	cytochrome b-561	Tu et al., 2019
Anammox	K20932	K20932	hydrazine synthase subunit [EC:1.7.2.7]	Tu et al., 2019
Anammox	K20935	hdh	hydrazine dehydrogenase [EC:1.7.2.8]	Tu et al., 2019
Nitrogen fixation	K02586	nifD	nitrogenase molybdenum-iron protein alpha chain [EC:1.18.6.1]	Dai et al., 2025
Nitrogen fixation	K02591	nifK	nitrogenase molybdenum-iron protein beta chain [EC:1.18.6.1]	Dai et al., 2025
Nitrogen fixation	K02588	nifH	nitrogenase iron protein NifH	Dai et al., 2025
Nitrogen fixation	K22896	vnfD	vanadium-dependent nitrogenase alpha chain [EC:1.18.6.2]	Dai et al., 2025
Nitrogen fixation	K22897	vnfK	vanadium-dependent nitrogenase beta chain [EC:1.18.6.2]	Dai et al., 2025
Nitrogen fixation	K22898	vnfG	vanadium nitrogenase delta subunit [EC:1.18.6.2]	Dai et al., 2025
Nitrogen fixation	K22899	vnfH	vanadium nitrogenase iron protein	Dai et al., 2025
Nitrogen fixation	K00531	anfG	nitrogenase delta subunit [EC:1.18.6.1]	Dai et al., 2025
Nitrogen fixation	K02595	nifW	nitrogenase-stabilizing/protective protein	Tu et al., 2019
Organic N degradation	K13381	chiA	bifunctional chitinase/lysozyme [EC:3.2.1.14 3.2.1.17]	Ricketts et al. 2016
Organic N degradation	K01183	E3.2.1.14	chitinase [EC:3.2.1.14]	Sieradzki et al., 2023
Organic N degradation	K03791	K03791	putative chitinase	Sieradzki et al., 2023
Organic N degradation	K17523	CHI3L1_2	chitinase-3-like protein 1/2	Sieradzki et al., 2023
Organic N degradation	K17524	CHI3L3_4	chitinase 3-like 3/4	Sieradzki et al., 2023
Organic N degradation	K17525	CHID1	chitinase domain-containing protein 1	Sieradzki et al., 2023
Organic N degradation	K07273	acm	lysozyme	Sieradzki et al., 2023
Organic N degradation	K01150	endA	deoxyribonuclease I [EC:3.1.21.1]	Sieradzki et al., 2023
Organic N degradation	K01255	CARP, pepA	leucyl aminopeptidase [EC:3.4.11.1]	Ricketts et al., 2016
Organic N mineralization	K01427	URE	urease [EC:3.5.1.5]	Ricketts et al., 2016
Organic N mineralization	K01428	ureC	urease subunit alpha [EC:3.5.1.5]	Ricketts et al., 2016
Organic N mineralization	K01429	ureB	urease subunit beta [EC:3.5.1.5]	Ricketts et al., 2016
Organic N mineralization	K01430	ureA	urease subunit gamma [EC:3.5.1.5]	Ricketts et al., 2016
Organic N mineralization	K14048	ureAB	urease subunit gamma/beta [EC:3.5.1.5]	Ricketts et al., 2016
Organic N mineralization	K01425	glsA, GLS	glutaminase [EC:3.5.1.2]	Tu et al., 2019
Organic N mineralization	K05597	aspQ, ansB, ansA	glutamin-(asparagin-)ase [EC:3.5.1.38]	Tu et al., 2019
